# Rapid, in-patient adaptations of *Legionella pneumophila* to the human host

**DOI:** 10.1101/2022.05.23.492981

**Authors:** Daniël Leenheer, Anaísa B. Moreno, Susan Murray, Sophie Jarraud, Christophe Ginevra, Lionel Guy

## Abstract

*Legionella pneumophila* are host-adapted bacteria that infect and reproduce primarily in amoeboid protists. Using similar infection mechanisms, they infect human macrophages, and cause Legionnaires’ disease, an atypical pneumonia, and the milder Pontiac fever. We hypothesized that, despite these similarities, the hosts are different enough so that there exist high-selective value mutations that would dramatically increase the fitness of *Legionella* inside the human host. By comparing a large number of isolates from independent infections, we identified two genes, mutated in three unrelated patients, despite the short duration of the incubation period (2-14 days). One is a gene coding for an outer membrane protein (OMP) belonging to the OmpP1/FadL family. The clinical strain, carrying the mutated OMP homolog, grows faster in macrophages than the wild type strain, and thus appears to be better adapted to the human host. The other is a gene coding for a protein involved in cyclic-di-GMP regulation, which in turn modulates flagellar activity. As human-to-human transmission is very rare, fixation of these mutations into the population and spread into the environment is unlikely. Therefore, convergent evolution – here mutations in the same genes observed in independent human infections – could point to adaptations to the accidental human host. These results suggest that despite its ability to infect, replicate, and disperse from amoebae, *L. pneumophila* is not well adapted to the human host.

**Impact statement:** *Legionella pneumophila* is primarily infecting amoeboid protists, but occasionally infects human lung macrophages, causing Legionnaires’ disease, an atypical pneumonia. By comparing 171 isolates from patients to their probable environmental source, we identified 119 mutations that presumably occurred in-patient. Among these, several mutations occurred in the gene. In particular, two genes were mutated thrice, significantly more often than expected by chance alone, and are likely to represent adaptations to the human host. We experimentally show that, for one mutation at least, the mutated strain grows faster in human macrophages than in amoebae. By specifically investigating in-patient mutations, we were able to identify two genes that might be involved in human host-specific adaptations of *L. pneumophila*. This result suggests that *L. pneumophila* is not particularly well adapted to the human host, as mutations get fixed in-patient, during the short course of an infection (2-14 days), indicating a very high selective value.

**Data Summary:** The sequencing data generated in this study are available in the NCBI database under the BioProject accession number: PRJEB52976.
