## Supplementary Table 1 for "Rapid, in-patient adaptations of *Legionella pneumophila* to the human host"

### Sheet: Repository
Strain		Genotype	Isolated by	SequenceType	Serotype	Subgroup	AFLP profile	Source	Place	Date
DA38598		Legionella pneumophila	Folkhlsomyndigheten	1	1			clinical	Stockholm	37500		#NAME?
DA38599		Legionella pneumophila	Folkhlsomyndigheten	1	1			environmental	Stockholm	37500
DA38600		Legionella pneumophila	Folkhlsomyndigheten	80	4			clinical	Örebro	2003
DA38601		Legionella pneumophila	Folkhlsomyndigheten	80	4			environmental	Örebro	2003
DA38604		Legionella pneumophila	Folkhlsomyndigheten	59	1			clinical	Gävleborg	1999
DA38605		Legionella pneumophila	Folkhlsomyndigheten	59	1			environmental	Gävleborg	1999
DA38606		Legionella pneumophila	Folkhlsomyndigheten	42	1			clinical	Gävleborg	1999
DA38607		Legionella pneumophila	Folkhlsomyndigheten	42	1			environmental	Gävleborg	1999
DA38608		Legionella pneumophila	Folkhlsomyndigheten	59	1			clinical	Dalarna	2000
DA38609		Legionella pneumophila	Folkhlsomyndigheten	59	1			environmental	Dalarna	2000
DA38610		Legionella pneumophila	Folkhlsomyndigheten	1	1			clinical	Västra Götaland	40360
DA38611		Legionella pneumophila	Folkhlsomyndigheten	1	1			environmental	Västra Götaland	40360
DA38612		Legionella pneumophila	Folkhlsomyndigheten	929	1			clinical	Västernorrland	40422
DA38613		Legionella pneumophila	Folkhlsomyndigheten	929	1			environmental	Västernorrland	40422
DA38614		Legionella pneumophila	Folkhlsomyndigheten	42	1			clinical	Västra Götaland	40513
DA38615		Legionella pneumophila	Folkhlsomyndigheten	42	1			environmental	Västra Götaland	40513
DA38616		Legionella pneumophila	Folkhlsomyndigheten	1	1			clinical	Norrbotten	40575
DA38617		Legionella pneumophila	Folkhlsomyndigheten	1	1			environmental	Norrbotten	40575
DA38618		Legionella pneumophila	Folkhlsomyndigheten	39	2/14			clinical	Skåne	40969
DA38619		Legionella pneumophila	Folkhlsomyndigheten	39	2/14			environmental	Skåne	40969
DA38620		Legionella pneumophila	Folkhlsomyndigheten	1	1			clinical	Skåne	41306
DA38621		Legionella pneumophila	Folkhlsomyndigheten	1	1			environmental	Skåne	41306
DA38622		Legionella pneumophila	Folkhlsomyndigheten	68	2/14			clinical	Västernorrland	41395
DA38623		Legionella pneumophila	Folkhlsomyndigheten	68	2/14			environmental	Västernorrland	41395
DA38624		Legionella pneumophila	Folkhlsomyndigheten	1	1			clinical	Västra Götaland	41456
DA38625		Legionella pneumophila	Folkhlsomyndigheten	1	1			environmental	Västra Götaland	41456
DA38626		Legionella pneumophila	Folkhlsomyndigheten	68	2/14			clinical	Stockholm	41518
DA38627		Legionella pneumophila	Folkhlsomyndigheten	68	2/14			environmental	Stockholm	41518
DA38628		Legionella pneumophila	Folkhlsomyndigheten	93	1			clinical	Värmland	41699
DA38629		Legionella pneumophila	Folkhlsomyndigheten	93	1			environmental	Värmland	41699
DA38630		Legionella pneumophila	Folkhlsomyndigheten	1	1			clinical	Skåne	41730
DA38631		Legionella pneumophila	Folkhlsomyndigheten	1	1			environmental	Skåne	41730
DA38632		Legionella pneumophila	Folkhlsomyndigheten	80	2/14			clinical	Södermanland	41791
DA38633		Legionella pneumophila	Folkhlsomyndigheten	80	2/14			environmental	Södermanland	41791
DA38636		Legionella pneumophila	Folkhlsomyndigheten	87	2/14			clinical	Stockholm	41913
DA38637		Legionella pneumophila	Folkhlsomyndigheten	87	2/14			environmental	Stockholm	41913
DA39717		Legionella pneumophila SG1,1703x/96	Legionella National Reference Laboratory in Spain	(new)	1	Pontiac Knoxville MAb	CNM-AFLP-type 042	clinical	Madrid	1996
DA39718		Legionella pneumophila SG1,1956x/96	Legionella National Reference Laboratory in Spain	(new)	1	Pontiac Knoxville MAb	CNM-AFLP-type 042	clinical	Madrid	1996
DA39719		Legionella pneumophila SG1,2068x/96	Legionella National Reference Laboratory in Spain	(new)	1	Pontiac Knoxville MAb	CNM-AFLP-type 042	clinical	Madrid	1996
DA39720		Legionella pneumophila SG1,2070x/96	Legionella National Reference Laboratory in Spain	(new)	1	Pontiac Knoxville MAb	CNM-AFLP-type 042	clinical	Madrid	1996
DA39721		Legionella pneumophila SG1,2077x/96	Legionella National Reference Laboratory in Spain	(new)	1	Pontiac Knoxville MAb	CNM-AFLP-type 042	clinical	Madrid	1996
DA39722		Legionella pneumophila SG1,2098x/96	Legionella National Reference Laboratory in Spain	(new)	1	Pontiac Knoxville MAb	CNM-AFLP-type 042	clinical	Madrid	1996
DA39723		Legionella pneumophila SG1,2260x/96	Legionella National Reference Laboratory in Spain	(new)	1	Pontiac Knoxville MAb	CNM-AFLP-type 042	clinical	Madrid	1996
DA39724		Legionella pneumophila SG1,420/96	Legionella National Reference Laboratory in Spain	(new)	1	Pontiac Knoxville MAb	CNM-AFLP-type 042	environmental (cooling tower)	Madrid	1996
DA39726		Legionella pneumophila SG1,4288/01	Legionella National Reference Laboratory in Spain	37	1	Pontiac Knoxville MAb	003 Glasgow	clinical	Murcia	2001
DA39727		Legionella pneumophila SG1,4289/01	Legionella National Reference Laboratory in Spain	37	1	Pontiac Knoxville MAb	003 Glasgow	clinical	Murcia	2001
DA39728		Legionella pneumophila SG1,4290/01	Legionella National Reference Laboratory in Spain	37	1	Pontiac Knoxville MAb	003 Glasgow	clinical	Murcia	2001
DA39729		Legionella pneumophila SG1,4291/01	Legionella National Reference Laboratory in Spain	37	1	Pontiac Knoxville MAb	003 Glasgow	clinical	Murcia	2001
DA39730		Legionella pneumophila SG1,4292/01	Legionella National Reference Laboratory in Spain	37	1	Pontiac Knoxville MAb	003 Glasgow	clinical	Murcia	2001
DA39731		Legionella pneumophila SG1,4293/01	Legionella National Reference Laboratory in Spain	37	1	Pontiac Knoxville MAb	003 Glasgow	clinical	Murcia	2001
DA39732		Legionella pneumophila SG1,4294/01	Legionella National Reference Laboratory in Spain	37	1	Pontiac Knoxville MAb	003 Glasgow	clinical	Murcia	2001
DA39733		Legionella pneumophila SG1,4295/01	Legionella National Reference Laboratory in Spain	37	1	Pontiac Knoxville MAb	003 Glasgow	clinical	Murcia	2001
DA39734		Legionella pneumophila SG1,4317/01	Legionella National Reference Laboratory in Spain	37	1	Pontiac Knoxville MAb	003 Glasgow	clinical	Murcia	2001
DA39735		Legionella pneumophila SG1,4318/01	Legionella National Reference Laboratory in Spain	37	1	Pontiac Knoxville MAb	003 Glasgow	clinical	Murcia	2001
DA39736		Legionella pneumophila SG1,4319/01	Legionella National Reference Laboratory in Spain	37	1	Pontiac Knoxville MAb	003 Glasgow	clinical	Murcia	2001
DA39737		Legionella pneumophila SG1,4320/01	Legionella National Reference Laboratory in Spain	37	1	Pontiac Knoxville MAb	003 Glasgow	clinical	Murcia	2001
DA39738		Legionella pneumophila SG1,4321/01	Legionella National Reference Laboratory in Spain	37	1	Pontiac Knoxville MAb	003 Glasgow	clinical	Murcia	2001
DA39739		Legionella pneumophila SG1,4322/01	Legionella National Reference Laboratory in Spain	37	1	Pontiac Knoxville MAb	003 Glasgow	clinical	Murcia	2001
DA39740		Legionella pneumophila SG1,4367/01	Legionella National Reference Laboratory in Spain	37	1	Pontiac Knoxville MAb	003 Glasgow	clinical	Murcia	2001
DA39741		Legionella pneumophila SG1,4368/01	Legionella National Reference Laboratory in Spain	37	1	Pontiac Knoxville MAb	003 Glasgow	clinical	Murcia	2001
DA39742		Legionella pneumophila SG1,4369/01	Legionella National Reference Laboratory in Spain	37	1	Pontiac Knoxville MAb	003 Glasgow	clinical	Murcia	2001
DA39743		Legionella pneumophila SG1,4992/01	Legionella National Reference Laboratory in Spain	37	1	Pontiac Knoxville MAb	003 Glasgow	environmental (cooling tower)	Murcia	2001
DA41449		Legionella pneumophila subsp. pneumophila DSM 7513						clinical
DA48501		Legionella pneumophila	Folkhlsomyndigheten	68	2-14			clinical	Stockholm	2015-05-01
DA48502		Legionella pneumophila	Folkhlsomyndigheten	68	2-14			environmental	Stockholm	2015-05-01
DA48503		Legionella pneumophila	Folkhlsomyndigheten	23	1			clinical	Stockholm	2015-05-01
DA48504		Legionella pneumophila	Folkhlsomyndigheten	23	1			environmental	Stockholm	2015-05-01
DA48505		Legionella pneumophila	Folkhlsomyndigheten	68	2-14			clinical	Stockholm	2015-07-01
DA48506		Legionella pneumophila	Folkhlsomyndigheten	68	2-14			environmental	Stockholm	2015-07-01
DA48507		Legionella pneumophila	Folkhlsomyndigheten	1	1			clinical	Skane	2015-12-01
DA48508		Legionella pneumophila	Folkhlsomyndigheten	1	1			environmental	Skane	2015-12-01
DA39725		Legionella pneumophila SG1,4287/01		37	1	Pontiac Knoxville MAb	003 Glasgow	clinical	Murcia	2001
DA53140		Legionella pneumophila	National Reference Centre of Legionella, Lyon, France	23				environmental	France
DA53141		Legionella pneumophila	National Reference Centre of Legionella, Lyon, France	23				clinical	France
DA53142		Legionella pneumophila	National Reference Centre of Legionella, Lyon, France	23				environmental	France
DA53143		Legionella pneumophila	National Reference Centre of Legionella, Lyon, France	110				environmental	France
DA53144		Legionella pneumophila	National Reference Centre of Legionella, Lyon, France	110				clinical	France
DA53145		Legionella pneumophila	National Reference Centre of Legionella, Lyon, France					environmental	France
DA53146		Legionella pneumophila	National Reference Centre of Legionella, Lyon, France	1361				environmental	France
DA53147		Legionella pneumophila	National Reference Centre of Legionella, Lyon, France	1361				clinical	France
DA53148		Legionella pneumophila	National Reference Centre of Legionella, Lyon, France	1409				environmental	France
DA53149		Legionella pneumophila	National Reference Centre of Legionella, Lyon, France	1409				clinical	France
DA53150		Legionella pneumophila	National Reference Centre of Legionella, Lyon, France	1409				clinical	France
DA53151		Legionella pneumophila	National Reference Centre of Legionella, Lyon, France	20				environmental	France
DA53152		Legionella pneumophila	National Reference Centre of Legionella, Lyon, France					environmental	France
DA53153		Legionella pneumophila	National Reference Centre of Legionella, Lyon, France	20				clinical	France
DA53154		Legionella pneumophila	National Reference Centre of Legionella, Lyon, France					environmental	France
DA53155		Legionella pneumophila	National Reference Centre of Legionella, Lyon, France	23				environmental	France
DA53156		Legionella pneumophila	National Reference Centre of Legionella, Lyon, France	23				clinical	France
DA53157		Legionella pneumophila	National Reference Centre of Legionella, Lyon, France					environmental	France
DA53158		Legionella pneumophila	National Reference Centre of Legionella, Lyon, France					environmental	France
DA53159		Legionella pneumophila	National Reference Centre of Legionella, Lyon, France	40				clinical	France
DA53160		Legionella pneumophila	National Reference Centre of Legionella, Lyon, France	40				environmental	France
DA53161		Legionella pneumophila	National Reference Centre of Legionella, Lyon, France	1				environmental	France
DA53162		Legionella pneumophila	National Reference Centre of Legionella, Lyon, France	1				clinical	France
DA53163		Legionella pneumophila	National Reference Centre of Legionella, Lyon, France	59				environmental	France
DA53164		Legionella pneumophila	National Reference Centre of Legionella, Lyon, France	59				clinical	France
DA53165		Legionella pneumophila	National Reference Centre of Legionella, Lyon, France					environmental	France
DA53166		Legionella pneumophila	National Reference Centre of Legionella, Lyon, France	44				environmental	France
DA53167		Legionella pneumophila	National Reference Centre of Legionella, Lyon, France					environmental	France
DA53168		Legionella pneumophila	National Reference Centre of Legionella, Lyon, France					environmental	France
DA53169		Legionella pneumophila	National Reference Centre of Legionella, Lyon, France	44				clinical	France
DA53170		Legionella pneumophila	National Reference Centre of Legionella, Lyon, France					environmental	France
DA53171		Legionella pneumophila	National Reference Centre of Legionella, Lyon, France	23				clinical	France
DA53172		Legionella pneumophila	National Reference Centre of Legionella, Lyon, France					environmental	France
DA53173		Legionella pneumophila	National Reference Centre of Legionella, Lyon, France					environmental	France
DA53174		Legionella pneumophila	National Reference Centre of Legionella, Lyon, France	1				environmental	France
DA53175		Legionella pneumophila	National Reference Centre of Legionella, Lyon, France	1				clinical	France
DA53176		Legionella pneumophila	National Reference Centre of Legionella, Lyon, France					environmental	France
DA53177		Legionella pneumophila	National Reference Centre of Legionella, Lyon, France	1				environmental	France
DA53178		Legionella pneumophila	National Reference Centre of Legionella, Lyon, France	1				clinical	France
DA53179		Legionella pneumophila	National Reference Centre of Legionella, Lyon, France	34				environmental	France
DA53180		Legionella pneumophila	National Reference Centre of Legionella, Lyon, France	34				clinical	France
DA53181		Legionella pneumophila	National Reference Centre of Legionella, Lyon, France					environmental	France
DA53182		Legionella pneumophila	National Reference Centre of Legionella, Lyon, France	23				environmental	France
DA53183		Legionella pneumophila	National Reference Centre of Legionella, Lyon, France	23				clinical	France
DA53184		Legionella pneumophila	National Reference Centre of Legionella, Lyon, France	9				environmental	France
DA53185		Legionella pneumophila	National Reference Centre of Legionella, Lyon, France	9				clinical	France
DA53186		Legionella pneumophila	National Reference Centre of Legionella, Lyon, France	62				clinical	France
DA53187		Legionella pneumophila	National Reference Centre of Legionella, Lyon, France	62				environmental	France
DA53188		Legionella pneumophila	National Reference Centre of Legionella, Lyon, France					environmental	France
DA53189		Legionella pneumophila	National Reference Centre of Legionella, Lyon, France	59				clinical	France
DA53190		Legionella pneumophila	National Reference Centre of Legionella, Lyon, France					environmental	France
DA53191		Legionella pneumophila	National Reference Centre of Legionella, Lyon, France	23				clinical	France
DA53192		Legionella pneumophila	National Reference Centre of Legionella, Lyon, France	23				environmental	France
DA53193		Legionella pneumophila	National Reference Centre of Legionella, Lyon, France	23				environmental	France
DA53194		Legionella pneumophila	National Reference Centre of Legionella, Lyon, France					environmental	France
DA53195		Legionella pneumophila	National Reference Centre of Legionella, Lyon, France	23				clinical	France
DA53196		Legionella pneumophila	National Reference Centre of Legionella, Lyon, France					environmental	France
DA53197		Legionella pneumophila	National Reference Centre of Legionella, Lyon, France	1				environmental	France
DA53198		Legionella pneumophila	National Reference Centre of Legionella, Lyon, France					environmental	France
DA53199		Legionella pneumophila	National Reference Centre of Legionella, Lyon, France	1				clinical	France
DA53200		Legionella pneumophila	National Reference Centre of Legionella, Lyon, France					environmental	France
DA53201		Legionella pneumophila	National Reference Centre of Legionella, Lyon, France	42				environmental	France
DA53202		Legionella pneumophila	National Reference Centre of Legionella, Lyon, France	42				environmental	France
DA53203		Legionella pneumophila	National Reference Centre of Legionella, Lyon, France	42				clinical	France
DA53204		Legionella pneumophila	National Reference Centre of Legionella, Lyon, France	2139				environmental	France
DA53205		Legionella pneumophila	National Reference Centre of Legionella, Lyon, France	2139				clinical	France
DA53206		Legionella pneumophila	National Reference Centre of Legionella, Lyon, France					environmental	France
DA53207		Legionella pneumophila	National Reference Centre of Legionella, Lyon, France	107				environmental	France
DA53208		Legionella pneumophila	National Reference Centre of Legionella, Lyon, France	107				clinical	France
DA53209		Legionella pneumophila	National Reference Centre of Legionella, Lyon, France					environmental	France
DA53210		Legionella pneumophila	National Reference Centre of Legionella, Lyon, France	62				clinical	France
DA53211		Legionella pneumophila	National Reference Centre of Legionella, Lyon, France					environmental	France
DA53212		Legionella pneumophila	National Reference Centre of Legionella, Lyon, France					environmental	France
DA53213		Legionella pneumophila	National Reference Centre of Legionella, Lyon, France	1				environmental	France
DA53214		Legionella pneumophila	National Reference Centre of Legionella, Lyon, France	1				clinical	France
DA53215		Legionella pneumophila	National Reference Centre of Legionella, Lyon, France	40				environmental	France
DA53216		Legionella pneumophila	National Reference Centre of Legionella, Lyon, France					environmental	France
DA53217		Legionella pneumophila	National Reference Centre of Legionella, Lyon, France	40				clinical	France
DA53218		Legionella pneumophila	National Reference Centre of Legionella, Lyon, France					environmental	France
DA53219		Legionella pneumophila	National Reference Centre of Legionella, Lyon, France	59				environmental	France
DA53220		Legionella pneumophila	National Reference Centre of Legionella, Lyon, France	59				clinical	France
DA53221		Legionella pneumophila	National Reference Centre of Legionella, Lyon, France					environmental	France
DA53222		Legionella pneumophila	National Reference Centre of Legionella, Lyon, France	107				environmental	France
DA53223		Legionella pneumophila	National Reference Centre of Legionella, Lyon, France					environmental	France
DA53224		Legionella pneumophila	National Reference Centre of Legionella, Lyon, France					environmental	France
DA53225		Legionella pneumophila	National Reference Centre of Legionella, Lyon, France	107				clinical	France
DA53226		Legionella pneumophila	National Reference Centre of Legionella, Lyon, France	1				environmental	France
DA53227		Legionella pneumophila	National Reference Centre of Legionella, Lyon, France					environmental	France
DA53228		Legionella pneumophila	National Reference Centre of Legionella, Lyon, France	1				clinical	France
DA53229		Legionella pneumophila	National Reference Centre of Legionella, Lyon, France	1				environmental	France
DA53230		Legionella pneumophila	National Reference Centre of Legionella, Lyon, France					environmental	France
DA53231		Legionella pneumophila	National Reference Centre of Legionella, Lyon, France					environmental	France
DA53232		Legionella pneumophila	National Reference Centre of Legionella, Lyon, France	1				clinical	France
DA53233		Legionella pneumophila	National Reference Centre of Legionella, Lyon, France	534				environmental	France
DA53234		Legionella pneumophila	National Reference Centre of Legionella, Lyon, France	534				clinical	France
DA53235		Legionella pneumophila	National Reference Centre of Legionella, Lyon, France					environmental	France

### Sheet: Removed
DNA conc [ng/ul] - Nanodrop									Tabs
260/280 - Nanodrop									Legio70_sequencing1					DA38602
DNA kit									Short_Adapt_for_sequencing					DA38603
Note														DA38634
DNA isolation date														DA38635
LocalNumber														DA41450
Signature
Created
Date created
Comment
