## Supplementary Table 1 for "Rapid, in-patient adaptations of *Legionella pneumophila* to the human host"

### Sheet: Blad1
Environmental sample	Clinical sample
BrisbaneLP01	BrisbaneLP45
BrisbaneLP02	BrisbaneLP45
BrisbaneLP03	BrisbaneLP45
BrisbaneLP04	BrisbaneLP45
BrisbaneLP06	BrisbaneLP47
BrisbaneLP06	BrisbaneLP48
BrisbaneLP07	BrisbaneLP47
BrisbaneLP07	BrisbaneLP48
BrisbaneLP08	BrisbaneLP47
BrisbaneLP08	BrisbaneLP48
BrisbaneLP21	BrisbaneLP47
BrisbaneLP21	BrisbaneLP48
BrisbaneLP40	BrisbaneLP45
BrisbaneLP41	BrisbaneLP45
HerefordLP056	HerefordLP033
HerefordLP056	HerefordLP035
HerefordLP427	HerefordLP033
HerefordLP427	HerefordLP035
HerefordLP467	HerefordLP033
HerefordLP467	HerefordLP035
IsraelLp2002694p8	IsraelLp56207
PHEUL95	PHEUL94
PHH072560534	PHH113580549
PHH072560534	PHH113580550
PHH072680212	PHH113580549
PHH072680212	PHH113580550
PHH072680213	PHH113580549
PHH072680213	PHH113580550
PHH092620872	PHH092520167
PHH100280682	PHH072360603
PHH100280683	PHH072360603
PHH100560548	PHH072360603
PHH100560549	PHH072360603
PHH101740836	PHH101460286
PHH103340763	PHH124240908
PHH104780628	PHH100120270
PHH111920394	PHH072360603
PHH111920398	PHH072360604
PHH111920404	PHH072360604
PHH113440612	PHH113580549
PHH113440612	PHH113580550
PHH113440613	PHH113580549
PHH113440613	PHH113580550
PHH113440614	PHH113580549
PHH113440614	PHH113580550
PHH113440615	PHH113580549
PHH113440615	PHH113580550
PHH113440616	PHH113580549
PHH113440616	PHH113580550
PHH114840679	PHH100120270
PHHL01313038	PHHL00514008
PHHL01313039	PHHL01013003
PHHL01313039	PHHL01023034
PHHL01313039	PHHL01023035
PHHL01313039	PHLG07135006
PHLG07135007	PHHL01013003
PHLG07135007	PHHL01023034
PHLG07135007	PHHL01023035
PHLG07135007	PHLG07135006
PHLG07135008	PHHL00514008
PHLG09182005	PHLG14164007
PHLG09182005	PHLG14164008
PHLG10203012	PHLG10191002
PHLG14274009	PHLG14164007
PHLG14274009	PHLG14164008
PHLG14274010	PHLG14164007
PHLG14274010	PHLG14164008
PHParis2001In2	PHHL01013003
PHParis2001In2	PHHL01023034
PHParis2001In2	PHHL01023035
PHParis2001In2	PHLG07135006
DA48502	DA48501
DA48504	DA48503
DA48506	DA48505
DA48508	DA48507
DA53140	DA53141
DA53142	DA53141
DA53143	DA53144
DA53145	DA53144
DA53146	DA53147
DA53148	DA53149
DA53148	DA53150
DA53151	DA53153
DA53152	DA53153
DA53154	DA53153
DA53155	DA53156
DA53158	DA53159
DA53160	DA53159
DA53161	DA53162
DA53163	DA53164
DA53167	DA53169
DA53168	DA53169
DA53170	DA53171
DA53173	DA53175
DA53174	DA53175
DA53176	DA53175
DA53178	DA53177
DA53179	DA53180
DA53181	DA53180
DA53182	DA53183
DA53184	DA53185
DA53186	DA53187
DA53188	DA53189
DA53190	DA53191
DA53192	DA53191
DA53193	DA53195
DA53194	DA53195
DA53196	DA53195
DA53197	DA53199
DA53198	DA53199
DA53200	DA53199
DA53201	DA53203
DA53202	DA53203
DA53204	DA53205
DA53206	DA53205
DA53207	DA53208
DA53209	DA53210
DA53211	DA53210
DA53212	DA53210
DA53213	DA53214
DA53215	DA53217
DA53218	DA53217
DA53219	DA53220
DA53221	DA53220
DA53223	DA53225
DA53224	DA53225
DA53226	DA53228
DA53229	DA53232
DA53233	DA53234
DA38598	DA38599
DA38600	DA38601
DA38604	DA38605
DA38606	DA38607
DA38608	DA38609
DA38610	DA38611
DA38612	DA38613
DA38614	DA38615
DA38616	DA38617
DA38618	DA38619
DA38620	DA38621
DA38622	DA38623
DA38624	DA38625
DA38626	DA38627
DA38628	DA38629
DA38630	DA38631
DA38632	DA38633
DA38636	DA38637
DA39717	DA39724
DA39718	DA39724
DA39719	DA39724
DA39720	DA39724
DA39721	DA39724
DA39722	DA39724
DA39723	DA39724
DA39726	DA39743
DA39727	DA39743
DA39728	DA39743
DA39729	DA39743
DA39730	DA39743
DA39731	DA39743
DA39732	DA39743
DA39733	DA39743
DA39734	DA39743
DA39735	DA39743
DA39736	DA39743
DA39737	DA39743
DA39738	DA39743
DA39739	DA39743
DA39740	DA39743
DA39741	DA39743
DA39742	DA39743
